# Molecular identification of vertebrate blood meals in *Culicoides* biting midges reveals host-vector associations relevant to arbovirus transmission in Ireland

**DOI:** 10.64898/2026.09.10.750564

**Authors:** Elsie Isiye, Angela Valcarcel Olmeda, David O’Neill, James O’Shaughnessy, Annetta Zintl, Denise O’Meara

**Author notes:** Correspondence: Elsie Isiye. Joint last authors (Annetta Zintl, Denise O’Meara).

## Abstract

Understanding the vertebrate hosts exploited by *Culicoides* biting midges is fundamental to assessing the transmission risk of livestock arboviruses. Blood meal analysis provides direct evidence of host-vector interactions under natural conditions; however, molecular data on *Culicoides* host feeding are lacking in Ireland. This study aimed to identify the vertebrate blood meal hosts of *Culicoides* species of veterinary importance and establish host-vector associations relevant to arbovirus transmission.

A total of 115 morphologically blood-fed *Culicoides* females collected from 13 sites across Ireland were analysed using a sequential molecular workflow. Species-specific real-time PCR assays were used to screen for vertebrate hosts, with positive detections confirmed by mitochondrial DNA sequencing. Blood-fed *Culicoides* were subsequently identified to species level using DNA barcoding, enabling direct linkage between vector species and their vertebrate hosts. Vertebrate DNA was detected in 50 specimens, with cattle and horses accounting for the majority of identified blood meals. *Culicoides obsoletus* accounted for most cattle (n = 12) and horse (n = 11) blood meals. *Culicoides scoticus* fed on cattle (n = 6), horses (n = 4) and sheep (n = 1), while *C. dewulfi* and *C. chiopterus* fed predominantly on cattle, with occasional horse blood meals. Four cattle blood meals were identified from *C. punctatus*. No cervid-derived blood meals were detected. This study provides the first molecular characterisation of *Culicoides* blood meal hosts in Ireland, confirming host-vector associations between major vector species and livestock hosts of veterinary importance. Although the number of successfully characterised blood meals was modest, reflecting the inherent difficulty of recovering recently blood-fed *Culicoides* from field collections, the findings establish an important baseline for Ireland. The sequential molecular workflow provides a practical framework for future blood meal investigations and will support improved understanding of host-vector interactions relevant to arbovirus surveillance and risk assessment.
