## Supplementary Material for "Molecular identification of vertebrate blood meals in *Culicoides* biting midges reveals host-vector associations relevant to arbovirus transmission in Ireland"

### Sheet: Supplementary Material S1
Summary of 115 Culicoides specimens selected for blood meal analysis, including sample ID, collection location, date of collection, morphological grouping, and specimens testing positive for vertebrate DNA by real-time PCR
Sample ID	Study county	Date of collection	Culicoides morphological grouping	Real-time PCR screening
OVI 1.1	Dublin	2023-07-01	Obsoletus complex	-
OVI 1.2	Dublin	2023-07-01	Obsoletus complex	-
OVI 1.3	Dublin	2023-07-01	Obsoletus complex	✓
OVI 1.4	Dublin	2023-07-01	Obsoletus complex	-
OVI 1.5	Dublin	2023-06-20	Obsoletus complex	-
OVI 1.6	Dublin	2023-05-30	Obsoletus complex	✓
OVI 1.7	Dublin	2022-10-25	Obsoletus complex	✓
OVI 1.8	Dublin	2022-08-16	Obsoletus complex	✓
OVI 1.9	Dublin	2022-10-04	Obsoletus complex	✓
OVI 1.10	Dublin	2022-10-04	Obsoletus complex	✓
OVI 1.11	Dublin	2022-10-04	Obsoletus complex	-
OVI 1.12	Dublin	2022-10-04	Obsoletus complex	✓
OVI 1.13	Dublin	2022-10-04	Obsoletus complex	✓
OVI 1.14	Dublin	2022-10-04	Obsoletus complex	✓
OVI 1.15	Dublin	2022-09-06	Obsoletus complex	✓
OVI 1.16	Dublin	2023-07-01	Obsoletus complex	-
OVI 1.17	Dublin	2023-07-01	Obsoletus complex	✓
OVI 1.18	Dublin	2023-08-15	Obsoletus complex	✓
OVI 1.19	Dublin	2023-08-15	Obsoletus complex	✓
OVI 1.20	Dublin	2023-08-15	Obsoletus complex	✓
OVI 1.21	Dublin	2023-08-15	Obsoletus complex	✓
OVI 1.22	Dublin	2023-08-15	Obsoletus complex	✓
OVI 1.23	Dublin	2023-10-03	Obsoletus complex	-
OVI 1.24	Dublin	2023-11-14	Obsoletus complex	✓
OVI 1.25	Dublin	2023-11-14	Obsoletus complex	-
OVI 1.26	Dublin	2023-11-14	Obsoletus complex	✓
OVI 1.27	Dublin	2023-11-14	Obsoletus complex	✓
OVI 2.1	Meath	2022-06-12	Obsoletus complex	✓
OVI 2.2	Meath	2022-06-12	Obsoletus complex	-
OVI 2.3	Meath	2022-06-12	Obsoletus complex	✓
OVI 2.4	Meath	2022-06-12	Obsoletus complex	✓
OVI 2.5	Meath	2022-06-12	Obsoletus complex	-
OVI 2.6	Meath	2022-07-10	Pulicaris complex	-
OVI 2.7	Meath	2022-07-23	Obsoletus complex	-
OVI 2.8	Meath	2022-08-20	Obsoletus complex	✓
OVI 2.9	Meath	2022-08-20	Obsoletus complex	✓
OVI 2.10	Meath	2022-08-20	Obsoletus complex	✓
OVI 5.1	Kerry	2023-06-11	Obsoletus complex	-
OVI 5.2	Kerry	2023-06-11	Obsoletus complex	✓
OVI 5.3	Kerry	2023-06-11	Obsoletus complex	-
OVI 5.4	Kerry	2023-06-11	C. impunctatus	-
OVI 5.5	Kerry	2023-06-11	Unknown	-
OVI 5.6	Kerry	2023-06-11	Unknown	-
OVI 5.7	Kerry	2023-06-11	Obsoletus complex	✓
OVI 5.8	Kerry	2023-06-11	Pulicaris complex	✓
OVI 5.9	Kerry	2023-06-11	Pulicaris complex	✓
OVI 5.10	Kerry	2023-06-11	Obsoletus complex	✓
OVI 6.1	Carlow	2023-05-28	Obsoletus complex	-
OVI 6.2	Carlow	2023-05-28	Obsoletus complex	-
OVI 6.3	Carlow	2023-05-28	Obsoletus complex	-
OVI 6.4	Carlow	2023-05-10	Pulicaris complex	-
OVI 6.5	Carlow	2022-10-14	Pulicaris complex	-
OVI 6.6	Carlow	2023-10-14	Pulicaris complex	-
OVI 6.7	Carlow	2022-08-20	Unknown	-
OVI 6.8	Carlow	2022-08-20	Unknown	-
OVI 6.9	Carlow	2022-08-20	Obsoletus complex	✓
OVI 6.10	Carlow	2022-08-20	Obsoletus complex	✓
OVI 7.1	Carlow	2023-08-20	Obsoletus complex	-
OVI 7.2	Carlow	2023-08-20	Obsoletus complex	✓
OVI 7.3	Carlow	2023-05-25	Obsoletus complex	-
OVI 7.4	Carlow	2023-05-25	Obsoletus complex	✓
OVI 7.5	Carlow	2023-05-25	Obsoletus complex	-
OVI 7.6	Carlow	2023-05-25	Obsoletus complex	-
OVI 7.7	Carlow	2023-06-06	Obsoletus complex	-
OVI 7.8	Carlow	2023-06-06	Obsoletus complex	-
OVI 7.9	Carlow	2023-06-06	Pulicaris complex	-
OVI 7.10	Carlow	2023-05-08	Obsoletus complex	✓
OVI 8.1	Galway	2022-07-10	Obsoletus complex	-
OVI 8.2	Galway	2022-07-10	Obsoletus complex	-
OVI 8.3	Galway	2022-07-10	Obsoletus complex	✓
OVI 8.4	Galway	2022-07-24	Obsoletus complex	✓
OVI 8.5	Galway	2022-07-24	Obsoletus complex	-
OVI 8.6	Galway	2022-07-24	Obsoletus complex	-
OVI 8.7	Galway	2022-07-10	Unknown	-
OVI 8.8	Galway	2022-08-07	Unknown	-
OVI 8.9	Galway	2022-08-21	Obsoletus complex	-
OVI 8.10	Galway	2022-09-18	Obsoletus complex	✓
OVI 9.1	Clare	2022-11-08	Obsoletus complex	✓
OVI 9.2	Clare	2022-11-08	Obsoletus complex	-
OVI 9.3	Clare	2022-11-08	Obsoletus complex	-
OVI 9.4	Clare	2022-07-12	Obsoletus complex	-
OVI 9.5	Clare	2022-07-12	Unknown	-
OVI 10.1	Limerick	2022-08-22	Unknown	-
OVI 10.2	Limerick	2023-05-16	Obsoletus complex	-
OVI 10.3	Limerick	2023-05-16	Pulicaris complex	-
OVI 10.4	Limerick	2023-05-16	Obsoletus complex	-
OVI 10.5	Limerick	2023-05-16	Pulicaris complex	-
OVI 10.6	Limerick	2023-05-25	Pulicaris complex	-
OVI 10.7	Limerick	2023-05-25	Pulicaris complex	✓
OVI 10.8	Limerick	2023-05-25	Pulicaris complex	✓
OVI 11.1	Mayo	2022-10-01	Unknown	✓
OVI 11.2	Mayo	2022-10-01	Unknown	-
OVI 11.3	Mayo	2022-09-17	Obsoletus complex	-
OVI 11.4	Mayo	2023-06-24	Pulicaris complex	-
OVI 11.5	Mayo	2023-06-03	Obsoletus complex	✓
OVI 11.6	Mayo	2023-06-03	Pulicaris complex	-
OVI 11.7	Mayo	2022-11-12	Obsoletus complex	-
OVI 11.8	Mayo	2022-10-01	Obsoletus complex	✓
OVI 11.9	Mayo	2022-10-01	Obsoletus complex	✓
OVI 11.10	Mayo	2022-10-01	Obsoletus complex	✓
OVI 12.1	Waterford	2023-04-30	Obsoletus complex	-
OVI 12.2	Waterford	2023-04-30	Obsoletus complex	✓
OVI 12.3	Waterford	2023-04-30	Obsoletus complex	-
OVI 12.4	Waterford	2023-04-30	Obsoletus complex	-
OVI 12.5	Waterford	2023-04-30	Obsoletus complex	✓
OVI 13.1	Kilkenny	2023-05-18	Obsoletus complex	-
OVI 13.2	Kilkenny	2023-05-18	Obsoletus complex	-
OVI 13.3	Kilkenny	2023-05-03	Obsoletus complex	-
OVI 13.4	Kilkenny	2023-05-03	Obsoletus complex	✓
OVI 13.5	Kilkenny	2023-06-08	Obsoletus complex	-
OVI 13.6	Kilkenny	2023-06-08	Unknown	-
OVI 13.7	Kilkenny	2022-10-14	Obsoletus complex	-
OVI 13.8	Kilkenny	2023-05-18	Obsoletus complex	-
OVI 13.9	Kilkenny	2023-06-08	Obsoletus complex	-
OVI 13.10	Kilkenny	2023-06-08	Obsoletus complex	✓

### Sheet: Supplementary Material S2
Potential vertebrates amplified by the primers LMS3/PMREV 2 from in-silico primer blast analysis
Vertebrate	Common name	Amplicon size (bp)
Gulo gulo	Wolverine	260
Mustela nigripes	Black-footed ferret	270
Mustela altaica	Mountain weasel	266
Martes foina	Beech marten	264
Mustela kathiah	Yellow-bellied weasel	274
Mustela lutreola	European mink	265
Alces alces cameloides	Moose	448
Mazama americana	Red brocket	521
Mazama nemorivaga	Amazonian brown brocket	448
Hippotragus niger	Sable antelope	587
Cervus elaphus	Red deer	449
Rucervus duvaucelii	Barasingha	426
Rusa unicolor	Samba deer	639
Odocoileus virginianus	White tailed deer	523
Muntiacus feae	Fea's muntjac	448
Lagenorhynchus acutus	Atlantic white-sided dolphin	387
Capra hircus	Goat	536
Ovis aries	Sheep	533
Giraffa giraffa	Southern giraffe	460
Cervus nippon	Sika deer	513
Tragelaphus scriptus	Harnessed bushbuck	533
Hippotragus leucophaeus	Bluebuck	586
Mazama gouazoupira	Brown Brocket	447
Mazama temama	Central American red brocket	448
Capra cylindricornis	East Caucasian tur	719
Rangifer tarandu	Reindeer	445
Muntiacus vaginalis	Northern red muntjac	448
Moschus chrysogaster	Alpine musk deer	462
Axis axis	Axis deer	436
Hydropotes inermis	Water deer	445
Oryx beisa	East African oryx	589
Aepyceros melampus	Impala	519
Cervus canadensis	Elk	511
Muntiacus gongshanensis	Gongshan muntjac	448
Orcinus orca	Orca	387
Odocoileus hemionus	Mule deer	523
Moschus berezovskii	Dwarf musk deer	462

### Sheet: Supplementary Material S3
BLAST analysis results for specimens with detected vertebrate DNA, including sequence length, percentage identity to reference sequences, and the corresponding GenBank accession numbers used for host identification.
Sample	Study county	Species	Sequence length	% Query cover	% Identity	Accession number
OVI 1.3	Dublin	-
OVI 1.6	Dublin	-
OVI 1.7	Dublin	-
OVI 1.8	Dublin	-
OVI 1.9	Dublin	Equus caballus	432	100	99.3	AP013102
OVI 1.10	Dublin	-
OVI 1.12	Dublin	Equus caballus	425	100	99.76	AP013102
OVI 1.13	Dublin	-
OVI 1.14	Dublin	-
OVI 1.15	Dublin	-
OVI 1.17	Dublin	-
OVI 1.18	Dublin	-
OVI 1.19	Dublin	Equus caballus	430	100	99.53	PP700519
OVI 1.20	Dublin	-
OVI 1.21	Dublin	-
OVI 1.22	Dublin	-
OVI 1.24	Dublin	Equus caballus	428	100	99.53	KT757762
OVI 1.26	Dublin	Equus caballus	430	100	99.53	KC202960
OVI 1.27	Dublin	-
OVI 2.1	Meath	Bos taurus	460	98	99.34	EU177839
OVI 2.3	Meath	Bos taurus	460	98	99.56	MZ901421
OVI 2.4	Meath	Bos taurus	459	99	99.34	MZ901421
OVI 2.8	Meath	Bos taurus	460	98	99.78	MK028736
OVI 2.9	Meath	-
OVI 2.10	Meath	Bos taurus	460	98	99.78	MZ901421
OVI 5.2	Kerry	Ovis aries	644	100	98.76	KF302453
OVI 5.7	Kerry	Bos taurus	458	99	99.78	MZ901436
OVI 5.8	Kerry	-
OVI 5.9	Kerry	Bos taurus	461	98	99.56	MZ901421
OVI 5.10	Kerry	Bos taurus	324	98	100	FJ815450
OVI 6.9	Carlow	Bos taurus	460	98	99.78	MZ901421
OVI 6.10	Carlow	Bos taurus	460	98	99.56	MZ901421
OVI 7.2	Carlow	Bos taurus	352	98	99.71	FJ815450
OVI 7.4	Carlow	Bos taurus	460	98	99.78	MZ901506
OVI 7.10	Carlow	-
OVI 8.3	Galway	Bos taurus	460	98	99.78	MZ901434
OVI 8.4	Galway	-
OVI 8.10	Galway	Bos taurus	347	98	100	FJ815450
OVI 9.1	Clare	-
OVI 10.7	Limerick	Bos taurus	460	98	99.78	MZ901546
OVI 10.8	Limerick	Bos taurus	460	98	99.78	MZ901421
OVI 11.1	Mayo	-
OVI 11.5	Mayo	Bos taurus	459	99	99.56	EU177825
OVI 11.8	Mayo	Bos taurus	460	98	99.78	MT576779
OVI 11.9	Mayo	Bos taurus	461	98	98.9	MT576802
OVI 11.10	Mayo	Bos taurus	357	99	100	MT576779
OVI 12.2	Waterford	Bos taurus	314	99	99.36	MT576779
OVI 12.5	Waterford	Bos taurus	354	99	99.72	OK687296
OVI 13.4	Kilkenny	Bos taurus	461	98	99.78	MT576779
OVI 13.10	Kilkenny	-

### Sheet: Supplementary Material S4
BLAST analysis results for Culicoides specimens, including their molecular identification, gene region used for species determination, sequence length, percentage identity to reference sequences, and corresponding GenBank accession numbers used for insect identification
Sample ID	Study county	Species	Gene region	Sequence length	% Query cover	% Identity	Accession number
OVI 1.3	Dublin	C. obsoletus	CO1	637	100	99.69	MZ695764
OVI 1.6	Dublin	C. obsoletus	CO1	636	97	99.84	KT186815
OVI 1.7	Dublin	C. chiopterus	CO1	598	100	99.33	MW205938
OVI 1.8	Dublin	C. obsoletus	CO1	606	99	100	KT186812
OVI 1.9	Dublin	C. obsoletus	CO1	615	99	100	MT170294
OVI 1.10	Dublin	C. scoticus	ITS	310	100	100	PQ859506
OVI 1.12	Dublin	C. obsoletus	CO1	558	100	100	MT171877
OVI 1.13	Dublin	C. scoticus	ITS	273	100	99.63	PQ859505
OVI 1.14	Dublin	C. obsoletus	CO1	630	99	100	JQ740594
OVI 1.15	Dublin	C. obsoletus	CO1	631	99	100	JQ740594
OVI 1.17	Dublin	C. dewulfi	CO1	640	97	100	KT186809
OVI 1.18	Dublin	C. dewulfi	CO1	634	97	100	KT186809
OVI 1.19	Dublin	C. obsoletus	CO1	631	99	99.84	JQ740594
OVI 1.20	Dublin	C. obsoletus	CO1	622	99	99.84	MT170604
OVI 1.21	Dublin	C. obsoletus	CO1	622	99	100	JQ740594
OVI 1.22	Dublin	C. scoticus	ITS	239	100	99.58	PQ859506
OVI 1.24	Dublin	C. obsoletus	CO1	637	99	99.84	JQ740594
OVI 1.26	Dublin	C. obsoletus	CO1	637	99	100	JQ740594
OVI 1.27	Dublin	C. scoticus	CO1	598	100	100	MT171764
OVI 2.1	Meath	C. scoticus	ITS	239	100	100	PQ859507
OVI 2.3	Meath	C. chiopterus	CO1	637	97	98.87	MT782149
OVI 2.4	Meath	C. scoticus	ITS	243	100	100	PQ859505
OVI 2.8	Meath	C. chiopterus	CO1	636	97	99.35	MT782149
OVI 2.9	Meath	C. scoticus	ITS	281	100	99.64	PQ859505
OVI 2.10	Meath	C. punctatus	CO1	598	99	99.33	MN274527
OVI 5.2	Kerry	C. scoticus	ITS	279	100	100	PQ859507
OVI 5.7	Kerry	C. pulicaris	ITS	238	100	99.58	PQ859517
OVI 5.8	Kerry	C. punctatus	CO1	298	100	98.99	PQ846108
OVI 5.9	Kerry	C. obsoletus	ITS	311	94	100	PQ849522
OVI 5.10	Kerry	C. dewulfi	CO1	633	97	100	KT186809
OVI 6.9	Carlow	C. dewulfi	CO1	633	97	100	KT186809
OVI 6.10	Carlow	C. obsoletus	CO1	631	99	99.68	JQ740594
OVI 7.2	Carlow	C. obsoletus	CO1	623	100	100	PQ846077
OVI 7.4	Carlow	C. dewulfi	CO1	634	97	99.84	KT186808
OVI 7.10	Carlow	C. obsoletus	CO1	620	99	99.84	MT170604
OVI 8.3	Galway	C. scoticus	ITS	314	100	100	PQ859506
OVI 8.4	Galway	C. punctatus	ITS	180	96	98.26	PQ859520
OVI 8.10	Galway	C. punctatus	ITS	235	100	97.02	DQ371248
OVI 9.1	Clare	C. obsoletus	CO1	635	100	100	PQ846077
OVI 10.7	Limerick	C. dewulfi	CO1	634	97	100	KT186809
OVI 10.8	Limerick	C. chiopterus	CO1	636	97	99.84	PQ846089
OVI 11.1	Mayo	C. chiopterus	ITS	270	100	100	PQ859508
OVI 11.5	Mayo	C. chiopterus	CO1	598	97	99.66	MT782149
OVI 11.8	Mayo	C. scoticus	ITS	231	100	100	PQ859507
OVI 11.9	Mayo	C. obsoletus	ITS	245	100	100	PQ849522
OVI 11.10	Mayo	C. scoticus	ITS	243	100	100	PQ859507
OVI 12.2	Waterford	C. obsoletus	CO1	622	99	100	JQ740594
OVI 12.5	Waterford	C. obsoletus	CO1	622	99	100	JQ740594
OVI 13.4	Kilkenny	C. obsoletus	CO1	630	100	100	JQ740594
OVI 13.10	Kilkenny	C. obsoletus	CO1	536	100	99.88	PQ846077
